# Environmental DNA reveals biotic homogenization alongside elevated native and non-native species richness in marinas, supporting an ecological portuarization syndrome

**DOI:** 10.1101/2025.10.27.684730

**Authors:** Ginevra Lilli, Annaëlle Caillarec-Joly, Clément Violet, Marc Bouchoucha, Xavier Turon, Sophie Arnaud-Haond, Frédérique Viard

## Abstract

The global expansion of ports has created novel marine urban ecosystems that remain understudied. Recent evidence suggests that ports promote distinct evolutionary trajectories due to their unique environmental conditions and the continuous introduction of non-indigenous species (NIS), a phenomenon previously coined the “biological portuarization syndrome”. In this study, we examine the ecological dimension of this concept by using environmental DNA (eDNA) metabarcoding, to compare animal assemblages in 12 recreational ports (i.e., marinas) with those found in adjacent natural habitats in the north-western Mediterranean Sea. By combining three markers, we identified 536 species belonging to 18 phyla, including 50 species classified as non-indigenous or cryptogenic based on previous records from traditional surveys. Our results reveal marked differences in both taxonomic and functional composition between marinas and natural communities. Notably, contrary to expectations of reduced species richness due to environmental filtering in marinas, we observed higher species richness in these habitats. This was true even when considering native species alone, and it was broadly consistent across phyla: nine phyla exhibited significantly higher species richness in marinas, eight showed no significant difference between habitats, and only one (Arthropoda) had higher species richness in natural habitats. Furthermore, consistent with the hypothesis of biotic homogenization in anthropogenic habitats, animal assemblages were more homogeneous among marinas than among natural habitats. Overall, our findings show the impact of human-made habitats on regional biodiversity patterns, and suggest that the biological portuarization syndrome extends beyond evolutionary processes to include distinctive ecological patterns.
