## Appendix_S2 for "Environmental DNA reveals biotic homogenization alongside elevated native and non-native species richness in marinas, supporting an ecological portuarization syndrome"

### Sheet: README
Table names	brief description	Table descriptions
Table S1	dbRDA_outputs	Results of the ANOVA.CCA tests on the dbRDA models performed for each species group to test the possibility that communities from marinas and natural habitats displayed distinct species composition (H1).
Table S2	PERMDISP_outputs	Results of the permutation-based test of multivariate homogeneity of group dispersions for each species group performed in order to evaluate the different dispersion of the Jaccard dissimilarities between marinas and between natural habitats, thus to test the hypothesis of greater biotic homogenization in ports (H2).
Table S3	Proportion_NIS_test	Results of one tail test exploring if there is a greater proportion of NIS in communities in marinas than in nearby natural habitats (H3). In the table, the test performed, the p value and tests statistics are reported. Significant tests are reported in bold.
Table S4	diversity_tests_locality	Results of tests performed by each species group to evalutate the influence of habitat type on the species richness in each locality (H4). T-test or Wilcox-Mann-Whitney test were performed on data respectively normally and not normally distributed.

### Sheet: Appendix S2 -Table S1
Appendix S2-Table S1: Results of the ANOVA.CCA tests on the dbRDA models performed for each species group to test the possibility that communities from marinas and natural habitats displayed distinct species composition (H1).
Origin category	dbRDA	Degree of freedon	SumOfSqs	F	Pr(>F)
COMM	Model	1	1.2554	4.269	0.001
	Residual	52	15.2921	NA	NA
NATS	Model1	1	1.23827	4.39833	0.001
NAT	Residual1	52	14.6396	NA	NA
NIS	Model2	1	1.1892	3.3936	0.001
NIS	Residual2	37	12.9661	NA	NA
Uncertain	Model3	1	0.862698	2.63788	0.001
Uncertain	Residual3	52	17.0062	NA	NA

### Sheet: Appendix S2 -Table S2
Appendix S2-Table S2: Results of the permutation-based test of multivariate homogeneity of group dispersions for each species group performed in order to evaluate the different dispersion of the Jaccard dissimilarities between marinas and between natural habitats, thus to test the hypothesis of greater biotic homogenization in marinas (H2).
Origin category	PERMDISP	Df	Sum Sq	Mean Sq	F	N.Perm	Pr(>F)
COMM	Groups	1	0.01452	0.01452	9.0611	999	0.006
	Residuals	63	0.10096	0.0016025	NA	NA	NA
NATS	Groups1	1	0.0190324	0.0190324	7.39411	999	0.004
NAT	Residuals1	63	0.162161	0.00257399	NA	NA	NA
NIS	Groups2	1	0.0419953	0.0419953	10.7736	999	0.002
NIS	Residuals2	48	0.187104	0.00389799	NA	NA	NA
Uncertain	Groups3	1	0.00193978	0.00193978	0.999858	999	0.297
Uncertain	Residuals3	63	0.122223	0.00194005	NA	NA	NA

### Sheet: Appendix S2 -Table S3
Appendix S2-Table S3: Results of one tail test exploring if there is a greater proportion of NIS in communities in marinas than in nearby natural habitats (H3). In the table, the test performed, the p value and tests statistics are reported. Significant tests are reported in bold.
Locality	test	p_val	stat
Toulon	Student's T-test	0.225415	1.06853
Porto-Vecchio	Student's T-test	0.00238094	6.177
Saint-Tropez	Student's T-test	0.106299	1.57652
Sete_2	Wilcoxon-Mann-Whitney test	0.166667	4
Sete_1	Student's T-test	0.0332052	2.89756
La Seyne-sur-mer	Student's T-test	0.00609892	4.34702
Port-la-Nouvelle	Student's T-test	0.041096	2.60772
Nice	Student's T-test	0.0411544	3.40187
Calvi	Student's T-test	0.0399292	3.3231
Bonifaccio	Student's T-test	0.696669	-0.565349
Bastia	Student's T-test	0.0345862	3.94291
Ajaccio	Student's T-test	0.0865725	1.65738

### Sheet: Appendix S2 -Table S4
Appendix S2-Table S4: Results of tests performed by each species group (NATS, Uncertain, NIS) to evalutate the influence of habitat type on the species richness in each locality (H4). Student's t-test (t.test) or Wilcox-Mann-Whitney (wilcox) test were performed on data respectively normally and not normally distributed.
	Locality	pvalue	stat	test	variable.tested
NATS	Ajaccio	0.311242	1.3325	t.test	Habitat
	Bastia	0.176739	2.53837	t.test	Habitat
	Bonifaccio	0.657905	3	wilcox	Habitat
	Calvi	0.0104403	8.42143	t.test	Habitat
	Nice	0.138641	6	wilcox	Habitat
	Port-la-Nouvelle	0.143182	2.41124	t.test	Habitat
	Seyne-sur-mer	0.253521	1.48819	t.test	Habitat
	Sete_1	0.128147	6	wilcox	Habitat
	Sete_2	0.245278	4	wilcox	Habitat
	Saint-Tropez	0.586951	-0.603023	t.test	Habitat
	Porto-Vecchio	0.114353	2.29175	t.test	Habitat
	Toulon	0.0676504	3.43376	t.test	Habitat
Uncertain	Ajaccio	0.743441	0.361158	t.test	Habitat
	Bastia	1	3.5	wilcox	Habitat
	Bonifaccio	0.726329	0.377964	t.test	Habitat
	Calvi	0.729373	-0.371391	t.test	Habitat
	Nice	0.138641	6	wilcox	Habitat
	Port-la-Nouvelle	0.242704	1.52153	t.test	Habitat
	Seyne-sur-mer	0.0824417	2.5	t.test	Habitat
	Sete_1	0.0161803	7.7658	t.test	Habitat
	Sete_2	0.245278	4	wilcox	Habitat
	Saint-Tropez	0.414056	0.917663	t.test	Habitat
	Porto-Vecchio	0.422347	0.898027	t.test	Habitat
	Toulon	0.599819	0.606977	t.test	Habitat
NIS	Ajaccio	0.0786496	1	wilcox	Habitat
	Bastia	0.0190586	-5.26965	t.test	Habitat
	Bonifacio	0.751972	0.774597	t.test	Habitat
	Calvi	0.0482188	-2.9824	t.test	Habitat
	Nice	0.00194175	-16	t.test	Habitat
	Port-la-Nouvelle	0.00990197	-7	t.test	Habitat
	Seyne-sur-mer	0.0296732	0	wilcox	Habitat
	Sete_1	0.00389787	-7.55418	t.test	Habitat
	Sete_2	0.122639	0	wilcox	Habitat
	Saint-Tropez	0.0537809	-2.11058	t.test	Habitat
	Porto-Vecchio	0.000109756	-12.7279	t.test	Habitat
	Toulon	0.24526	-0.928477	t.test	Habitat
